# Interactomics of SARS-CoV-2 Macrodomain 1 Reveals Putative Clients of ADP-ribosyl Hydrolase Activity

**DOI:** 10.1101/2025.10.21.683784

**Authors:** Crissey D. Cameron, Grace Heilmann, Lars Plate

## Abstract

Severe acute respiratory syndrome coronavirus 2 (SARS-CoV-2) has greatly impacted public health due to high rates of transmissibility and mutation during the COVID-19 pandemic. Macrodomain 1 (Mac1) of non-structural protein 3 remained well-conserved across variants and is critical for suppression of host immune response to infection, making Mac1 a promising target for therapeutic development. Mac1 binds and cleaves the post-translational modification ADP-ribose and is hypothesized to have a downstream effect on host interferon response, but the exact cellular targets of Mac1 are still unknown. Characterizing the substrates of Mac1 ADP-ribosyl hydrolase activity using a catalytically inactive mutant N40D can reveal critical virus-host interactions to identify protein targets of Mac1 and reveal mechanisms of host interferon suppression. Here, we co-immunoprecipitated WT Mac1 and Mac1 N40D from HEK293T and A549 cell lines and quantified changes in protein interactions by TMT-multiplexed tandem mass spectrometry. We identified interactions between Mac1 and ADP-ribosylated substrates involved in DNA damage response, cytoskeletal components, and cell cycle regulation. Additionally, several members of the TRiC complex involved in protein folding were selectively enriched with mutant Mac1 from A549 cells. These findings suggest a novel role of Mac1 in regulating host protein folding.
