## Supplementary material for "Interactomics of SARS-CoV-2 Macrodomain 1 Reveals Putative Clients of ADP-ribosyl Hydrolase Activity": Table 5

### Sheet: Table of Content
	Table 5: Primers used for site-directed mutagenesis of SARS-CoV-2 Mac1
	1-List of primers used to generate SARS-CoV-2 Mac1 plasmid constructs

### Sheet: 1-Primers
Primer	Sequence	Purpose
2xStrep_Rem_F	CTCGAAGGCGGCGGGGGA	Amplifying Mac-2xStrep
Nsp3.1-mac1-R	GGACTTCATCTCCAGGAAGCTGCTCAC	Amplifying Mac-2xStrep
Mac1_N40D_F	GAACGCCGCCgatGTGTACCTGAAG	Mutating Mac1 N40D
Mac1_N40D_R	CTTCAGGTACACatcGGCGGCGTTC	Mutating Mac1 N40D
